# The gut commensal *Blautia* maintains colonic mucus function under low fiber consumption through short-chain fatty acid-mediated activation of Ffar2

**DOI:** 10.1101/2023.12.10.570766

**Authors:** Sandra M. Holmberg, Rachel H. Feeney, Vishnu Prasoodanan P.K., Fabiola Puértolas-Balint, Dhirendra K. Singh, Supapit Wongkuna, Lotte Zandbergen, Hans Hauner, Beate Brandl, Anni I. Nieminen, Thomas Skurk, Bjoern O. Schroeder

## Abstract

Beneficial gut bacteria are indispensable for developing colonic mucus and fully establishing its protective function against intestinal microorganisms. Low-fiber diet consumption alters the gut bacterial configuration and disturbs this microbe-mucus interaction, but the specific bacteria and microbial metabolites responsible for maintaining mucus function remain poorly understood. By using human-to-mouse microbiota transplantation and *ex vivo* analysis of colonic mucus function, our proof-of-concept study demonstrates that individuals who increase their daily dietary fiber intake can improve the capacity of their gut microbiota to prevent diet-mediated mucus defects. Mucus growth, a critical feature of intact colonic mucus, correlated with the abundance of the gut commensal *Blautia*, and supplementation of *Blautia coccoides* to mice confirmed its mucus-stimulating capacity. Mechanistically, *B. coccoides* stimulated mucus growth through the production of the short-chain fatty acids propionate and acetate via activation of the short-chain fatty acid receptor Ffar2, which could serve as a new target to restore mucus growth during mucus-associated lifestyle diseases.
