## Supplementary Table 2 for "The gut commensal *Blautia* maintains colonic mucus function under low fiber consumption through short-chain fatty acid-mediated activation of Ffar2"

### Sheet: Correlations Bacteria-Mucus
Correlations between bacterial genera and mucus growth rate	rel. Abundance				clr-transformed abundances
	Spearman r	p-value	adj. P-value		Spearman r	p-value	adj. P-value
d__Bacteria; p__Bacteroidota; c__Bacteroidia; o__Bacteroidales; f__Bacteroidaceae; g__Bacteroides	0.2242	0.2253	0.3755		0.1147	0.5388	0.6816
d__Bacteria; p__Verrucomicrobiota; c__Verrucomicrobiae; o__Verrucomicrobiales; f__Akkermansiaceae; g__Akkermansia; s__uncultured_bacterium	-0.13	0.4859	0.6626		-0.1766	0.3418	0.5293
d__Bacteria; p__Firmicutes; c__Bacilli; o__Erysipelotrichales; f__Erysipelotrichaceae; g__[Clostridium]_innocuum_group	-0.1922	0.3004	0.4506		-0.2504	0.1742	0.3688
d__Bacteria; p__Firmicutes; c__Bacilli; o__Erysipelotrichales; f__Erysipelatoclostridiaceae; g__Erysipelatoclostridium	-0.0631	0.7359	0.8491		-0.1129	0.5453	0.6816
d__Bacteria; p__Firmicutes; c__Negativicutes; o__Acidaminococcales; f__Acidaminococcaceae; g__Phascolarctobacterium	0.2779	0.1302	0.3255		0.1732	0.3514	0.5293
d__Bacteria; p__Desulfobacterota; c__Desulfovibrionia; o__Desulfovibrionales; f__Desulfovibrionaceae; g__Bilophila	-0.2385	0.1963	0.3681		-0.2492	0.1764	0.3688
d__Bacteria; p__Firmicutes; c__Clostridia; o__Lachnospirales; f__Lachnospiraceae; g__Lachnoclostridium	0.1208	0.5175	0.675		0.0333	0.859	0.859
d__Bacteria; p__Firmicutes; c__Clostridia; o__Lachnospirales; f__Lachnospiraceae; g__Blautia	0.4925	0.0049	0.084		0.4787	0.0064	0.068
d__Bacteria; p__Proteobacteria; c__Gammaproteobacteria; o__Burkholderiales; f__Sutterellaceae; g__Parasutterella; s__uncultured_organism	0.2926	0.1102	0.3005		0.2869	0.1176	0.3688
d__Bacteria; p__Firmicutes; c__Clostridia; o__Oscillospirales; f__Ruminococcaceae; g__UBA1819; s__uncultured_organism	-0.1951	0.293	0.4506		-0.2651	0.1494	0.3688
d__Bacteria;p__Firmicutes;c__Clostridia;o__Lachnospirales;f__Lachnospiraceae;__	0.3439	0.0582	0.3005		0.2926	0.1102	0.3688
d__Bacteria;p__Proteobacteria;c__Gammaproteobacteria;o__Enterobacterales;f__Enterobacteriaceae;g__Escherichia-Shigella	-0.0091	0.9612	0.9935		-0.0736	0.694	0.7711
d__Bacteria;p__Firmicutes;c__Clostridia;o__Oscillospirales;f__Oscillospiraceae;g__Flavonifractor	-0.4859	0.0056	0.084		-0.4763	0.0068	0.068
d__Bacteria;p__Bacteroidota;c__Bacteroidia;o__Bacteroidales;f__Tannerellaceae;g__Parabacteroides	0.0831	0.6566	0.7962		0.0371	0.8429	0.859
d__Bacteria;p__Firmicutes;c__Bacilli;o__Lactobacillales;f__Streptococcaceae;g__Lactococcus	-0.2396	0.1942	0.3681		-0.2512	0.1728	0.3688
d__Bacteria;p__Firmicutes;c__Bacilli;o__Erysipelotrichales;f__Erysipelatoclostridiaceae;g__Coprobacillus	0.2478	0.1789	0.3681		0.1708	0.3583	0.5293
d__Bacteria;p__Bacteroidota;c__Bacteroidia;o__Bacteroidales;f__Rikenellaceae;g__Alistipes	-0.0266	0.8869	0.9503		-0.0744	0.6908	0.7711
d__Bacteria;p__Firmicutes;c__Clostridia;o__Oscillospirales;f__Oscillospiraceae;g__Oscillibacter	-0.2244	0.2248	0.3755		-0.2599	0.1579	0.3688
d__Bacteria;p__Cyanobacteria;c__Vampirivibrionia;o__Gastranaerophilales;f__Gastranaerophilales;g__Gastranaerophilales	0.3345	0.0659	0.3005		0.2073	0.2632	0.4935
d__Bacteria;p__Bacteroidota;c__Bacteroidia;o__Bacteroidales;f__Prevotellaceae;g__Paraprevotella	0.3085	0.0913	0.3005		0.176	0.3435	0.5293
d__Bacteria;p__Firmicutes;c__Bacilli;o__Lactobacillales;f__Lactobacillaceae;g__Lactobacillus	-0.3006	0.1004	0.3005		-0.4861	0.0056	0.068
d__Bacteria;p__Firmicutes;c__Bacilli;o__Lactobacillales;f__Enterococcaceae;g__Enterococcus	-0.2632	0.1526	0.3522		-0.4087	0.0224	0.168
d__Bacteria;p__Firmicutes;c__Clostridia;o__Oscillospirales;f__Ruminococcaceae;g__CAG-352	0.355	0.05	0.3005		0.1665	0.3705	0.5293
d__Bacteria;p__Actinobacteriota;c__Actinobacteria;o__Bifidobacteriales;f__Bifidobacteriaceae;g__Bifidobacterium	0.315	0.0844	0.3005		0.049	0.7935	0.8502
d__Bacteria;p__Firmicutes;c__Clostridia;o__Oscillospirales;f__Ruminococcaceae;g__Subdoligranulum	0.4124	0.0211	0.211		0.1514	0.4161	0.5674
d__Bacteria;p__Firmicutes;c__Clostridia;o__Lachnospirales;f__Lachnospiraceae;g__[Ruminococcus]_gnavus_group	0.3266	0.0729	0.3005		0.0845	0.6514	0.7711
d__Bacteria;p__Firmicutes;c__Bacilli;o__Erysipelotrichales;f__Erysipelotrichaceae;g__Turicibacter	0.0449	0.8105	0.9006		-0.2968	0.1049	0.3688
d__Bacteria;p__Firmicutes;c__Clostridia;o__Lachnospirales;f__Lachnospiraceae;g__Lachnospiraceae_NK4A136_group	0.1766	0.3419	0.4884		-0.2448	0.1844	0.3688
d__Bacteria;p__Firmicutes;c__Clostridia;o__Lachnospirales;f__Lachnospiraceae;g__Hungatella	-0.0015	0.9935	0.9935		-0.2563	0.164	0.3688
d__Bacteria;p__Proteobacteria;c__Gammaproteobacteria;o__Enterobacterales;f__Enterobacteriaceae;__	-0.0814	0.6635	0.7962		-0.2583	0.1606	0.3688
